# The selective dynamics of interruptions at short tandem repeats

**DOI:** 10.1101/2025.06.09.658724

**Authors:** Michael E. Goldberg, Harriet Dashnow, Kelley Harris, Aaron R. Quinlan

## Abstract

Short tandem repeats (STRs) are hotspots of genomic instability that mutate at rates orders of magnitude greater than non-repetitive loci due to frequent replication slippage. Expansions at some STR loci cause Mendelian diseases, while variation at other noncoding loci may affect complex traits, possibly by altering transcription factor occupancy of nearby binding sites. Accordingly, some STRs are inferred to be under purifying selection, regardless of their instability. One or more “interruptions”, or bases that disrupt the locus’s canonical repeat, significantly decrease an STR’s mutability. For example, the onset of Huntington’s Disease, a neurodegenerative disorder associated with somatic expansions of a trinucleotide coding STR, is delayed in individuals whose inherited alleles contain interruptions. Thus, interruptions that decrease mutation rate at some coding loci may broadly protect against deleterious phenotypes associated with locus instability. However, interruptions may themselves be deleterious at constrained loci, particularly at noncoding loci in gene regulatory elements, possibly disrupting the formation of secondary structures key to their function. We therefore hypothesized that the frequency of interruptions could depend on a locus’s functional importance–at constrained loci, the fitness effects of expansions but also interruptions could be more deleterious than at neutral loci. To test this hypothesis, we examined the distribution of interruptions at ∼650,000 autosomal STRs. In the ∼2,500 3- or 6bp-motif coding STRs, we find that synonymous interruption density increases with purifying selection on the gene, while the opposite is true for missense-causing interruptions. In contrast, noncoding STRs in gene regulatory elements harbor fewer interruptions than those unassociated with function and putatively evolving neutrally. Our findings indicate that the abundance of interruptions may be partially explained at coding STRs by the benefit of lower instability. In contrast, maintaining a minimum core stretch of uninterrupted repeat may be key to the function of noncoding STRs that fall within regulatory elements, outweighing the benefits of stability.
