## Supplemental Table 1 for "The selective dynamics of interruptions at short tandem repeats"

TF	Accession	IDR filename
E2F1	ENCSR000EVJ	ENCFF399JUZ
E2F4	ENCSR000EVL	ENCFF718JTU
BRCA1	ENCSR000EDB	ENCFF143SAQ
PRDM1	ENCSR000ECY	ENCFF721NYV
EP300	ENCSR000ECV	ENCFF631WOD
ELK1	ENCSR000ECI	ENCFF279OML
MYC	ENCSR000DLN	ENCFF784BWK
CTCF	ENCSR000AOA	ENCFF111RWV
SMARCA4	ENCSR000EZC	ENCFF216YDM
NFE2L2	ENCSR707IUN	ENCFF664AZO
MAX	ENCSR000EZF	ENCFF123NLG
